# A triple fluorescent marker for live imaging of plant cell morphogenesis

**DOI:** 10.64898/2026.08.20.745988

**Authors:** Zoé Bomsel, Coralie Goncalves, Aloïse Ducamp, Loris Caillat-Miousse, Bérengère Dalmais, Katia Belcram, Chie Kodera, Claire Lionnet, Camila Goldy, Samantha Moulin, Marie-Cécile Caillaud, David Bouchez, Martine Pastuglia, Magalie Uyttewaal

## Abstract

Live imaging of plant subcellular structures is key to deciphering the spatiotemporal bases of cellular processes, and their functional impact on growth and morphogenesis at various biological scales. Live imaging of plant cells essentially relies on expression of fluorescent markers labeling cells or subcellular structures of interest. Simultaneous multi-channel imaging of several markers is still not routine practice in plant cell biology, owing to issues linked to genetic or spectral compatibility of markers, differences in expression levels, silencing, toxicity, etc. Here we designed a three-color marker in *Arabidopsis thaliana* and *Capsella rubella*, enabling high-resolution live imaging of plant morphogenesis, including labeling of the cell membrane, the nucleus and the microtubule cytoskeleton. Detection of MT arrays involved the development of a MAP4-MBD-based microtubule marker optimized for plant cells. The three-color marker allows visualization of the three-dimensional organization and dynamics of plant microtubules within the intracellular space with unprecedented precision, in various organs including the root and shoot meristems, the leaf, anther, and gynoecium. Our results demonstrate the potential of such single-construct strategy for cell biology studies in plants.
