## Supplemental File 1 for "A triple fluorescent marker for live imaging of plant cell morphogenesis"

### Sheet: Feuil1
Supplemental File 1: Oligonucleotides and templates used to clone all GoldenBraid parts
Primer name	Sequence	Purpose	Template for PCR cloning
pH2B2-S1S2_F	GCGCCGTCTCGCTCGGGAGCACTTCTCAGATTAATCAACAACT	pH2B2-S1S2 in pUPD2	A. thaliana Col0 genomic DNA
pH2B2-S1S2_R	GCGCCGTCTCGCTCACATTTTCAAACTTTTCTAGGGAGTGAG
H2B2-S2S6_F	GCGCCGTCTCGCTCGAATGGCGAAGGCAGATAAGAAACC	H2B2-S2S6 in pUPD2	A. thaliana Col0 genomic DNA
H2B2-S2S6_R	GCGCCGTCTCGCTCATACCACAGAACTCGTAAACTTCGTAAC
mTurq2/GBS6_F1	GCGCCGTCTCGCTCGGGTAATGGTGAGCAAGGGCGAGGA	mTurquoise2-S6S7 in pUPD2	Synthetic sequence
mTurq2/GBS7_R1	GCGCCGTCTCGCTCAAAGCTACTTGTACAGCTCGTCCATG
termRBCSE9-S7_F	GCGCCGTCTCGCTCGGCTTGCTTTCGTTCGTATCATCGG	tRbcsE9 in pUPD2	Pisum sativum ribulose rbcS gene
termRBCSE9-S8_R	GCGCCGTCTCGCTCAAGCGTTGTCAATCAATTGGCAAGTCATA
pUB10Long-S1S2_F	GCGCCGTCTCGCTCGGGAGAGTCTAGCTCAACAGAGCTTT	pUB10-Long-S1S2 in pUPD2	A. thaliana Col0 genomic DNA
pUB10Long-S1S2_R	GCGCCGTCTCGCTCACATTCTGTTAATCAGAAAAACTCAGATTAA
RCI2a-S2S6_F	GCGCCGTCTCGCTCGAATGAGTACAGCTACTTTCGTTGATATT	RCI2a-S2S6 in pUPD2	Cutler et al, 2000
RCI2a-S2S6_R	GCGCCGTCTCGCTCATACCACGGCTGCCGCAGCGGCAGCA
TdTomato_S6S7_F1	GCGCCGTCTCGCTCGGGTAATGGTTTCCAAGGGTGAGGA	TdTomato-S6S7	Cutler et al, 2000
TdTomato_R1	GCGCCGTCTCGCATCTCTTGGGTAAAGCCTC
TdTomato_F2	GCGCCGTCTCGGATGGCGTTCTTAAGGGTGA
TdTomato_S6S7_R2	GCGCCGTCTCGCTCAAAGCTACTTGTACAACTCGTCCATAC
		pUB10-Short-S1S2 in pUPD	https://www.addgene.org/68174/
		tNOS	https://www.addgene.org/68188/
mCitrine-S2_F	GCGCCGTCTCGCTCGAATGGTGAGCAAGGGCGAGGAGCT	mCitrine-S2S3 in pUPD2	P21Y (https://www.ens-lyon.fr/RDP/SiCE/PIPline.html)
mCitrine-S3_R	GCGCCGTCTCGCTCAGGCTCCCTTGTACAGCTCGTCCAT
mCitrine-S6_F	GCGCCGTCTCGCTCGGGTAATGGTTTCTAAGGGAGAAGAATTG	mCitrine-S6S7 in pUPD2	P21Y (https://www.ens-lyon.fr/RDP/SiCE/PIPline.html)
mCitrine-S7_R	GCGCCGTCTCGCTCAAAGCTAGGCTCCCTTATACAATTCTC
5R-MAP4-MBD/GBS4_F1	GCGCCGTCTCGCTCGTTCGTCCCGGCAAGAAGAAGCAAA	5R-MAP4-MBD in pUPD2	Marc et al, 1998
5R-MAP4-MBD/GB_R1	GCGCCGTCTCGCATCTCTGGCAGGTAGGGTG
5R-MAP4-MBD/GB_F2	GCGCCGTCTCGGATGTGAAGCCAAAGCCAATT
5R-MAP4-MBD/GB_R2	GCGCCGTCTCGATACCTTGGATATGTCCACTTTC
5R-MAP4-MBD/GB_F3	GCGCCGTCTCGGTATCCTCCAAGTGTGGGTC
5R-MAP4-MBD/GBS5_R3	GCGCCGTCTCGCTCACTGCACACCTCCTGCAGGAAAGTG
3R-MAP4-MBD_F	P-TTCAGATTCAGAACAAGAAAGTGGACATATCCAAGGTATCCTCCAAGTGT	3R-MAP4-MBD in pUPD2	pUPD2-5R-MAP4_MBD
3R-MAP4-MBD_R	P-CCCGGCCTCCTCCAGGCTGGT
FlexShort-S3S4_F	CTCGAGCCGGCGGAGGTGGGTCTGGTTCG	FlexShort-S3S4 in pUPD2 aa sequence : GGGGS	Annealed complementary primers
FlexShort-S3S4_R	CTCACGAACCAGACCCACCTCCGCCGGCT
FlexShort-S5S6_F	CTCGGCAGGGCGGAGGTGGGTCTGTGGTA	FlexShort-S5S6 in pUPD2 aa sequence : GGGGS	Annealed complementary primers
FlexShort-S5S6_R	CTCATACCACAGACCCACCTCCGCCCTGC
FlexLong-S3S4_F	CTCGAGCCGGCGGTGGAGGGTCAGGAGGAGGAGGGTCTGGTGGTGGTGGCAGTGGTTCG	FlexLong-S3S4 in pUPD2 aa sequence : (GGGGS)x3	Annealed complementary primers
FlexLong-S3S4_R	CTCACGAACCACTGCCACCACCACCAGACCCTCCTCCTCCTGACCCTCCACCGCCGGCT
FlexLong-S5S6_F	CTCGGCAGGGCGGTGGAGGGTCAGGAGGAGGAGGGTCTGGTGGTGGTGGCAGTGTGGTA	FlexLong-S5S6 in pUPD2 aa sequence : (GGGGS)x3	Annealed complementary primers
FlexLong-S5S6_R	CTCATACCACACTGCCACCACCACCAGACCCTCCTCCTCCTGACCCTCCACCGCCCTGC
RigidSh-S3S4_F	CTCGAGCCGAAGCTGCAGCCAAGGGTTCG	RigidShort-S3S4 in pUPD2 aa sequence : EAAAK	Annealed complementary primers
RigidSh-S3S4_R	CTCACGAACCCTTGGCTGCAGCTTCGGCT
RigidSh-S5S6_F	CTCGGCAGGAAGCTGCAGCCAAGGTGGTA	RigidShort-S5S6 in pUPD2 aa sequence : EAAAK	Annealed complementary primers
RigidSh-S5S6_R	CTCATACCACCTTGGCTGCAGCTTCCTGC
RigidLong-S3S4_F	CTCGAGCCGAGGCTGCTGCGAAGGAAGCAGCTGCCAAGGAAGCTGCAGCCAAAGGTTCG	RigidLong-S3S4 in pUPD2 aa sequence : (EAAAK)x3	Annealed complementary primers
RigidLong-S3S4_R	CTCACGAACCTTTGGCTGCAGCTTCCTTGGCAGCTGCTTCCTTCGCAGCAGCCTCGGCT
RigidLong-S5S6_F	CTCGGCAGGAGGCTGCTGCGAAGGAAGCAGCTGCCAAGGAAGCTGCAGCCAAAGTGGTA	RigidLong-S5S6 in pUPD2 aa sequence : (EAAAK)x3	Annealed complementary primers
RigidLong-S5S6_R	CTCATACCACTTTGGCTGCAGCTTCCTTGGCAGCTGCTTCCTTCGCAGCAGCCTCCTGC
MiniLink-S2S4_F	ctcgAATGggTTCG	MiniLink-S2S4 in pUPD2	Annealed complementary primers
MiniLink-S2S4_R	CTCACGAAccCATT
MiniLink-S5S7_F	ctcgGCAGtaGCTT	MiniLink-S5S7 in pUPD2	Annealed complementary primers
MiniLink-S5S7_R	CTCAAAGCtaCTGC
