## Supplemental File 2 for "A triple fluorescent marker for live imaging of plant cell morphogenesis"

### Sheet: Feuil1
Supplemental File 2: List of transcription units produced in this paper
pUB10	mCitrine	RigidShort	3R-MAP4-MBD	MiniLink		tNOS
pUB10	mCitrine	FlexShort	3R-MAP4-MBD	MiniLink		tNOS
pUB10	mCitrine	RigidLong	3R-MAP4-MBD	MiniLink		tNOS
pUB10	mCitrine	FlexLong	3R-MAP4-MBD	MiniLink		tNOS
pUB10	MiniLink		3R-MAP4-MBD	RigidShort	mCitrine	tNOS
pUB10	MiniLink		3R-MAP4-MBD	FlexShort	mCitrine	tNOS
pUB10	MiniLink		3R-MAP4-MBD	RigidShort	mCitrine	tNOS
pUB10	MiniLink		3R-MAP4-MBD	FlexShort	mCitrine	tNOS
p35S	mCitrine	FlexShort	3R-MAP4-MBD	MiniLink		tNOS
p35S	mCitrine	FlexShort	5R-MAP4-MBD	MiniLink		tNOS
pUB10	mCitrine	FlexShort	5R-MAP4-MBD	MiniLink		tNOS
pNOS	BASTA					tNOS
pH2B2	H2B2				mTurquoise	tRbcsE9
pUB10long	RCI2a				Tdtomato	tRbcsE9
pUB10	mCitrine	FlexShort	3R-MAP4-MBD	MiniLink		tRbcsE9
